# “Integration of multimodal data in the developing tooth reveals candidate dental disease genes”

**DOI:** 10.1101/2022.03.15.483501

**Authors:** Emma Wentworth Winchester, Alexis Hardy, Justin Cotney

## Abstract

Dental malformations range from rare syndromes to common nonsyndromic phenotypes. These malformations can predispose individuals to dental disease, which can in turn affect systemic health. While many dental phenotypes are heritable, most cases have not been linked to deleterious mutations in single genes. We demonstrate that human and conserved mouse craniofacial enhancers show enrichment of dental phenotype-associated variants. Given these findings in bulk craniofacial tissues, we looked to determine the role of tooth enhancers in this phenomenon. We used ChIP-seq and machine learning to identify enhancers of E13.5 mouse incisors. Multi-tissue comparisons of human and mouse enhancers revealed that putative tooth enhancers had the strongest enrichment of dental phenotype-associated variants, suggesting a role for dysregulation of tooth development in dental phenotypes. To uncover novel dental phenotype-driving genes in the developing tooth we performed coexpression analysis and annotated the contributing cell types of gene modules using scRNAseq. Through integration of chromatin state, bulk gene coexpression, and cell type resolved gene expression we prioritized a list of candidate novel dental disease genes for future investigations in mouse models and human studies.
