## Supplemental Table 12 for "“Integration of multimodal data in the developing tooth reveals candidate dental disease genes”"

pval	module	celltype	markersoverlap	markersexpectedoverlap	logFCenrichment	logpval
0	enhancergenes	black	190	114	0.50734129968338	Inf
1e-04	enhancergenes	blue	330	269	0.203696416378688	4
0.9752	enhancergenes	brown	200	226	-0.121645109422327	0.0109063073896745
0.8893	enhancergenes	cyan	36	43	-0.173271721274037	0.0509517076843362
0.0695	enhancergenes	darkgreen	19	13	0.356674943938732	1.15801519540989
0.4847	enhancergenes	darkgrey	12	11	0.0800427076735364	0.314526980277241
0	enhancergenes	darkorange	28	11	0.882389180198474	Inf
0.9553	enhancergenes	darkred	9	14	-0.405465108108164	0.0198602222542455
0.1441	enhancergenes	darkturquoise	17	13	0.251314428280906	0.841336019186011
0	enhancergenes	green	205	133	0.43003636883867	Inf
0.0267	enhancergenes	greenyellow	108	90	0.180488375712294	1.57348873863542
1	enhancergenes	grey	344	610	-0.571552542140236	0
0.0015	enhancergenes	grey60	52	35	0.386772975096012	2.82390874094432
3e-04	enhancergenes	lightcyan	56	36	0.432133355190326	3.52287874528034
0.2484	enhancergenes	lightgreen	28	24	0.148420005118273	0.604848408495457
0.0115	enhancergenes	lightyellow	36	24	0.392042087776024	1.93930215964639
0	enhancergenes	magenta	159	99	0.470003629245736	Inf
0.0019	enhancergenes	midnightblue	59	40	0.380772495517793	2.72124639904717
0.0033	enhancergenes	orange	22	12	0.570544858467613	2.48148606012211
0.4952	enhancergenes	pink	106	105	0.00938974034983914	0.305219363987938
0	enhancergenes	purple	146	98	0.395312736644146	Inf
0	enhancergenes	red	240	119	0.697305190708609	Inf
0.843	enhancergenes	royalblue	15	18	-0.171850256926659	0.0741724253752577
0.1818	enhancergenes	salmon	54	48	0.115512887121844	0.740406121114051
0.2293	enhancergenes	tan	52	47	0.099090902644231	0.639595945270061
0.0027	enhancergenes	turquoise	341	297	0.137717250557201	2.56863623584101
0.0996	enhancergenes	white	12	8	0.367724780125317	1.0017406615763
0	enhancergenes	yellow	272	160	0.528067430200497	Inf
