## Supplemental Table 16 for "“Integration of multimodal data in the developing tooth reveals candidate dental disease genes”"

ID	Description	GeneRatio	BgRatio	pvalue	p.adjust	qvalue	geneID	Count	ID	Description	GeneRatio	BgRatio	pvalue	p.adjust	qvalue	geneID	Count	clusterID
GO:0001501	GO:0001501	skeletal system development	25/131	493/17616	2.49096210261351e-14	6.95725715259952e-11	4.98454627059818e-11	Nfib/Gas1/Osr1/Col1a2/Col1a1/Bgn/Fbn2/Col14a1/Sfrp1/Sfrp2/Sparc/Msx1/Shox2/Wnt5a/Osr2/Prrx1/Cdkn1c/Hif1a/Fgf18/Lox/Pitx2/Tgfb2/Maf/Fst/Pdgfa	25	umls:C0022548	Keloid	15/127	172/17381	2.06088557509194e-12	3.33451286049876e-09	2.32771602323542e-09	3956/1289/54829/6423/1634/3091/7168/6422/1278/7042/1281/2006/822/1277/2810	15	3
GO:0061448	GO:0061448	connective tissue development	19/131	269/17616	1.26016059833402e-13	3.51962855114692e-10	1.2608238407542e-10	Nfib/Osr1/Col1a1/Bgn/Col14a1/Sfrp2/Msx1/Shox2/Wnt5a/Col5a1/Osr2/Prrx1/Hif1a/Id2/Fgf18/Lox/Tgfb2/Egr1/Maf	19	umls:C0034069	Pulmonary Fibrosis	18/127	356/17381	1.12402304950017e-10	7.62372975036977e-08	5.32188017835324e-08	2353/3956/9353/11167/1634/4060/3091/2294/1278/6387/7042/1958/2006/5154/9244/4015/6678/1277	18	3
GO:0030198	GO:0030198	extracellular matrix organization	17/131	265/17616	1.25372423712793e-11	3.50165179429832e-08	8.36256061326386e-09	Eln/Col1a2/Col1a1/Fbln2/Col14a1/Col25a1/Sfrp2/Col3a1/Egfl6/Col5a1/Fbln5/Abi3bp/Lum/Mfap4/Foxf1/Lox/Tgfb2	17	umls:C1134719	Invasive Ductal Breast Carcinoma	15/127	231/17381	1.41354692528488e-10	7.62372975036977e-08	5.32188017835324e-08	3956/4288/22974/9133/11065/51203/7153/3091/891/2294/10468/9768/332/6387/4015	15	3
GO:0048546	GO:0048546	digestive tract morphogenesis	9/131	52/17616	1.47943108343685e-10	4.13205101603914e-07	4.22917066107287e-08	Sfrp1/Sfrp2/Tcf7l2/Shox2/Wnt5a/Hif1a/Foxf1/Id2/Pitx2	9	umls:C0042025	Urinary Stress Incontinence	6/127	15/17381	6.4077716783413e-10	2.59194364388905e-07	1.809352371279e-07	633/1634/4052/2201/2006/1277	6	3
GO:0050673	GO:0050673	epithelial cell proliferation	19/131	414/17616	2.35562708642156e-10	6.57926645237541e-07	5.23748197811389e-08	Nfib/Gas1/Osr1/Cxcl12/Sfrp1/Sfrp2/Sparc/Tcf7l2/Wnt5a/Osr2/Lgr5/Birc5/Id2/Mki67/Hmgb2/Jun/Tgfb2/Sfn/Fst	19	umls:C0024796	Marfan Syndrome	8/127	48/17381	1.92106744069746e-09	6.21657423809698e-07	4.3395902397229e-07	1634/2201/7077/1278/7042/1281/2006/1277	8	3
GO:00015011	GO:0001501	skeletal system development	44/271	493/17616	2.21329332546175e-21	8.60749774272076e-18	5.36781875985672e-18	Tfap2a/Pitx2/Serpinh1/Fbn2/Col1a2/Col1a1/Twist1/Anxa2/Prrx2/Prrx1/Msx1/Bgn/Sfrp1/Shox2/Six1/Col6a3/Col5a2/Lgals3/Col11a1/Col6a2/Sox9/Mmp2/Tbx3/Col6a1/Fgfr1/Bmp4/Pdgfra/Sfrp2/Osr2/Frzb/Wnt5a/Six2/Gja1/Pkdcc/Dlx1/Ctsk/Mef2c/Runx2/Sparc/Col12a1/Osr1/Gas1/Igf1/Cdkn1c	44	umls:C0022548	Keloid	25/264	172/17381	1.21445178397655e-17	2.92682879938349e-14	1.95974166824848e-14	3956/4282/6423/1289/54829/5268/1381/6422/3624/6876/3315/871/1634/3479/5176/1278/3486/2006/1301/2335/3590/2810/1281/1277/822	25	8
GO:00614481	GO:0061448	connective tissue development	32/271	269/17616	1.97720008525254e-19	7.68933113154714e-16	2.39761526127466e-16	Serpinh1/Col1a1/Anxa2/Notch1/Prrx2/Prrx1/Msx1/Bgn/Selenom/Shox2/Col6a3/Col11a1/Col6a2/Sox9/Col6a1/Fgfr1/Bmp4/Sfrp2/Osr2/Col5a1/Frzb/Wnt5a/Six2/Pkdcc/Ctsk/Mef2c/Runx2/Col12a1/Osr1/Hmga2/Igf1/Id2	32	umls:C0024667	Animal Mammary Neoplasms	26/264	200/17381	4.47488670319098e-17	5.39223847734513e-14	3.61052700841672e-14	8848/4282/1289/301/5223/6662/4214/5947/2023/64065/4072/3852/5764/3039/3479/347733/7430/3486/10653/2335/3963/3265/348/6277/999/5315	26	8
GO:00301981	GO:0030198	extracellular matrix organization	30/271	265/17616	1.15470086038374e-17	4.49063164603238e-14	9.33484485026016e-15	Serpinb5/Spint2/Tfap2a/Serpinh1/Col1a2/Col1a1/Fbln2/Anxa2/Notch1/Col3a1/Col5a2/Lgals3/Col11a1/Postn/Mfap4/Lum/Sox9/Mmp2/Pdgfra/Sfrp2/Col5a1/Pmp22/Fn1/Col4a2/Fbln5/Foxf1/Eln/Col4a1/Smoc2/Abi3bp	30	umls:C0024668	Mammary Neoplasms, Experimental	23/264	207/17381	9.62155835846424e-14	7.72931854796628e-11	5.17538560123708e-11	8848/4282/1289/301/5223/6662/5947/2023/4072/3852/5764/4313/3039/3479/347733/7430/10653/2335/3963/3265/6277/999/5315	23	8
GO:0035107	GO:0035107	appendage morphogenesis	24/271	162/17616	4.81559209335854e-17	1.87278376510714e-13	2.33581561749433e-14	Tfap2a/Pitx2/Fbn2/Twist1/Notch1/Prrx2/Prrx1/Msx1/Shox2/Sox9/Ece1/Tbx3/Fgfr1/Bmp4/Sfrp2/Osr2/Wnt5a/Tfap2b/Gja1/Gpc3/Pkdcc/Runx2/Osr1/Gas1	24	umls:C0034069	Pulmonary Fibrosis	28/264	356/17381	1.08609802301448e-12	5.74995475380226e-10	3.85004614002134e-10	3956/301/7291/2294/1396/3958/4060/4313/6876/1009/1634/3479/11167/7430/9839/1278/3856/3486/2006/2335/1513/1465/6678/999/1277/9244/1889/6387	28	8
GO:0035108	GO:0035108	limb morphogenesis	24/271	162/17616	4.81559209335854e-17	1.87278376510714e-13	2.33581561749433e-14	Tfap2a/Pitx2/Fbn2/Twist1/Notch1/Prrx2/Prrx1/Msx1/Shox2/Sox9/Ece1/Tbx3/Fgfr1/Bmp4/Sfrp2/Osr2/Wnt5a/Tfap2b/Gja1/Gpc3/Pkdcc/Runx2/Osr1/Gas1	24	umls:C0007133	Carcinoma, Papillary	23/264	233/17381	1.19293667091333e-12	5.74995475380226e-10	3.85004614002134e-10	301/860/633/2619/3958/4060/4072/4070/2821/2201/2719/2597/6513/2335/3872/2810/6282/3265/1364/6277/999/8091/3880	23	8
GO:00301982	GO:0030198	extracellular matrix organization	15/133	265/17616	1.53363049292181e-09	4.12699965645259e-06	1.45774615278776e-06	Postn/Foxf1/Col3a1/Lum/Mfap4/Col1a2/Col5a2/Sfrp2/Has2/Ccdc80/Fn1/Fbln5/Phldb2/Abi3bp/Col8a1	15	umls:C1800706	Idiopathic Pulmonary Fibrosis	18/130	338/17381	7.16044319125208e-11	1.1363623344517e-07	8.66036760710383e-08	7291/9055/90161/1009/2201/3479/3488/3037/2294/1902/890/9244/5154/2335/7431/3486/1832/1281	18	2
GO:0001503	GO:0001503	ossification	17/133	357/17616	1.6357657712725e-09	4.4018456904943e-06	1.45774615278776e-06	Gpc3/Twist1/Dlk1/Col1a2/Id3/Mn1/Shox2/Sfrp1/Fbn2/Osr2/Sfrp2/Id1/Igsf10/Sox11/Igf1/Igfbp5/Igfbp3	17	umls:C1134719	Invasive Ductal Breast Carcinoma	15/130	231/17381	1.9773493359553e-10	1.56902669808053e-07	1.19577599316454e-07	3956/7291/22974/9133/4288/11065/51203/891/3037/2294/9768/7153/2335/6241/332	15	2
GO:00506731	GO:0050673	epithelial cell proliferation	18/133	414/17616	2.21341317818068e-09	5.9562948624842e-06	1.45774615278776e-06	Gpc3/Twist1/Dlk1/Sfrp1/Zfp36l1/Osr2/Sfrp2/Has2/Id1/Mki67/Birc5/Col8a1/Hmgb2/Sox11/Sfn/Igf1/Igfbp5/Igfbp3	18	umls:C0010606	Adenoid Cystic Carcinoma	14/130	200/17381	3.06777948573052e-10	1.62285534795145e-07	1.23679951898399e-07	27123/4282/3397/4288/3852/2719/214/27255/7153/6664/1063/2335/3866/2810	14	2
GO:0048285	GO:0048285	organelle fission	18/133	437/17616	5.17019247858192e-09	1.39129879598639e-05	2.19295597760006e-06	Cyp26b1/Ppp2r2b/Cks2/Cdca8/Tpx2/Mki67/Birc5/Top2a/Ube2c/Cenpe/Ube2s/Kif11/Nusap1/Cdc20/Smc2/Ccnb1/Smc4/Igf1	18	umls:C0022548	Keloid	13/130	172/17381	5.30379856898502e-10	2.10428208224481e-07	1.60370119888521e-07	3956/6423/4282/3479/3488/6422/1381/822/2335/3486/1281/2810/1278	13	2
GO:0140014	GO:0140014	mitotic nuclear division	14/133	249/17616	6.06273692730043e-09	1.63148250713655e-05	2.19295597760006e-06	Cdca8/Tpx2/Mki67/Birc5/Ube2c/Cenpe/Ube2s/Kif11/Nusap1/Cdc20/Smc2/Ccnb1/Smc4/Igf1	14	umls:C0034069	Pulmonary Fibrosis	17/130	356/17381	1.33793405364146e-09	4.246602686258e-07	3.23639205817693e-07	3956/7291/3397/1009/4060/3479/3488/3037/2294/1902/9244/5154/2335/3486/284/9839/1278	17	2
GO:0000280	GO:0000280	nuclear division	34/106	392/17616	2.29749336686844e-30	3.78397157523231e-27	3.19714340105271e-27	Birc5/Top2a/Mki67/Kif11/Tpx2/Smc2/Smc4/Nusap1/Incenp/Cdca8/Aurkb/Nuf2/Bub1/Cenpe/Cks2/Bub1b/Ube2c/Racgap1/Kif4/Sgo2a/Ube2s/Tacc3/Kif20b/Fbxo5/Kif23/Plk1/Rad21/Knstrn/Cdc20/Ccnb1/Aspm/Aurka/Bub3/Msx1	34	umls:C1134719	Invasive Ductal Breast Carcinoma	15/97	231/17381	2.6657559281397e-12	2.66842168406784e-09	2.16066533122902e-09	24137/6790/4288/9133/22974/11065/79801/51203/9768/7153/10468/891/55635/332/6241	15	0
GO:01400141	GO:0140014	mitotic nuclear division	29/106	249/17616	1.49636360439296e-29	2.4645108564352e-26	1.04115404474078e-26	Birc5/Mki67/Kif11/Tpx2/Smc2/Smc4/Nusap1/Incenp/Cdca8/Aurkb/Nuf2/Bub1/Cenpe/Bub1b/Ube2c/Racgap1/Kif4/Ube2s/Tacc3/Kif20b/Fbxo5/Kif23/Plk1/Rad21/Knstrn/Cdc20/Ccnb1/Aurka/Bub3	29	umls:C0005695	Bladder Neoplasm	14/97	442/17381	1.57291947442995e-07	7.87246196952188e-05	6.3744631332161e-05	6790/7298/9184/4288/7913/3488/7153/3978/5347/3852/10460/332/699/6241	14	0
GO:0007059	GO:0007059	chromosome segregation	30/106	308/17616	3.21153314626025e-28	5.28939509189063e-25	1.11727547877791e-25	Birc5/Top2a/Mki67/Knl1/Smc2/Smc4/Spc25/Nusap1/Incenp/Cdca8/Cenpf/Aurkb/Nuf2/Hjurp/Bub1/Cenpe/Bub1b/Racgap1/Kif4/Sgo2a/Tacc3/Esco2/Fbxo5/Kif23/Plk1/Rad21/Knstrn/Cdc20/Ccnb1/Bub3	30	umls:C0346210	Vulval intraepithelial neoplasia	4/97	19/17381	3.31286317715921e-06	0.000923627854450119	0.000747876805222769	4288/890/891/2810	4	0
GO:0000819	GO:0000819	sister chromatid segregation	25/106	176/17616	1.08064116533651e-27	1.77981599930923e-24	3.00759499068392e-25	Birc5/Top2a/Smc2/Smc4/Nusap1/Incenp/Cdca8/Aurkb/Nuf2/Bub1/Cenpe/Bub1b/Racgap1/Kif4/Sgo2a/Tacc3/Esco2/Fbxo5/Kif23/Plk1/Rad21/Knstrn/Cdc20/Ccnb1/Bub3	25	umls:C0220641	Lip and Oral Cavity Carcinoma	12/97	419/17381	3.69082059720327e-06	0.000923627854450119	0.000747876805222769	24137/6790/5347/10468/3852/991/983/1832/83461/5885/2810/332	12	0
GO:0098813	GO:0098813	nuclear chromosome segregation	27/106	249/17616	1.20584313629255e-26	1.98602364547382e-23	2.79670987048903e-24	Birc5/Top2a/Knl1/Smc2/Smc4/Nusap1/Incenp/Cdca8/Cenpf/Aurkb/Nuf2/Bub1/Cenpe/Bub1b/Racgap1/Kif4/Sgo2a/Tacc3/Esco2/Fbxo5/Kif23/Plk1/Rad21/Knstrn/Cdc20/Ccnb1/Bub3	27	umls:C0007138	Carcinoma, Transitional Cell	11/97	389/17381	1.08748324667167e-05	0.0020547113459612	0.00166373388336939	4288/3488/1033/890/5347/991/3925/10460/3861/332/6241	11	0
GO:00015031	GO:0001503	ossification	21/96	357/17616	3.02370135274066e-16	6.43746017998488e-13	4.91431040908588e-13	Alpl/Runx2/Clec11a/Omd/Col1a1/Aspn/Cthrc1/Pth1r/Col1a2/Fgfr2/Mef2c/Kazald1/Ptn/Npnt/Satb2/Ptch1/Dlk1/Ifitm5/Osr1/Osr2/Sox11	21	umls:C0022548	Keloid	10/92	172/17381	2.48264383392085e-08	3.09337421706538e-05	2.50616361761063e-05	54829/871/115908/7168/1381/822/1277/2810/1281/1278	10	5
GO:0030282	GO:0030282	bone mineralization	11/96	112/17616	2.33429941637854e-11	4.96972345746991e-08	1.89692542046761e-08	Omd/Aspn/Pth1r/Col1a2/Fgfr2/Mef2c/Ptn/Dlk1/Ifitm5/Osr1/Osr2	11	umls:C0007124	Noninfiltrating Intraductal Carcinoma	11/92	292/17381	4.00898709573307e-07	0.000233299172081771	0.000189012339297473	4288/4072/10468/3852/5727/332/2810/4311/1290/8828/3866	11	5
GO:00015012	GO:0001501	skeletal system development	18/96	493/17616	1.48469735400534e-10	3.16092066667737e-07	6.03255977522169e-08	Alpl/Runx2/Col1a1/Col12a1/Cdkn1c/Pth1r/Col1a2/Fgfr2/Serpinh1/Mef2c/Col5a2/Satb2/Dlk1/Ifitm5/Osr1/Fst/Osr2/Sox11	18	umls:C0268362	Osteogenesis imperfecta type III (disorder)	4/92	14/17381	7.06522440388131e-07	0.000233299172081771	0.000189012339297473	871/387733/1277/1278	4	5
GO:0030278	GO:0030278	regulation of ossification	12/96	215/17616	2.04043072201434e-09	4.34407700716854e-06	6.63247375745294e-07	Runx2/Omd/Cthrc1/Mef2c/Ptn/Npnt/Ptch1/Dlk1/Ifitm5/Osr1/Osr2/Sox11	12	umls:C0023267	Fibroid Tumor	11/92	315/17381	8.47843298759471e-07	0.000233299172081771	0.000189012339297473	2353/100133941/4288/871/7026/1381/3485/5727/1277/4311/1281	11	5
GO:00506732	GO:0050673	epithelial cell proliferation	15/96	414/17616	6.60189466977138e-09	1.40554337519433e-05	1.78830269651351e-06	Fgfr2/Mef2c/Nr2f2/Ptn/Hmgb2/Ptch1/Mki67/Dlk1/Birc5/Tnmd/Osr1/Fst/Osr2/Sfn/Sox11	15	umls:C0206686	Adrenocortical carcinoma	8/92	149/17381	1.22396369495654e-06	0.000233299172081771	0.000189012339297473	8788/9768/7153/3852/3485/5764/5727/1028	8	5
GO:00015013	GO:0001501	skeletal system development	44/216	493/17616	1.51269098899705e-25	5.15373819951296e-22	3.57472765294567e-22	Trp63/Pdgfa/Col6a3/Prrx1/Twist1/Six1/Bgn/Msx1/Pitx2/Col6a2/Prrx2/Tfap2a/Shox2/Col11a1/Col1a2/Pdgfra/Sox11/Col6a1/Fbn2/Col1a1/Sfrp1/Mmp2/Tbx3/Osr2/Six2/Mef2c/Fst/Wnt5a/Frzb/Maf/Ctsk/Bmp4/Dlx1/Serpinh1/Fgfr1/Col5a2/Sfrp2/Col12a1/Osr1/Runx2/Pkdcc/Gas1/Cdkn1c/Dlk1	44	umls:C0022548	Keloid	23/208	172/17381	8.34689423891848e-18	1.82796983832315e-14	1.28981481502446e-14	80781/3956/54829/5268/6423/1289/3624/1381/5176/1634/6422/871/3488/1278/1281/2006/3590/2335/1301/8626/3486/2810/1277	23	6
GO:0010463	GO:0010463	mesenchymal cell proliferation	17/216	57/17616	1.5360287896972e-19	5.23325008649835e-16	1.20995952030534e-16	Trp63/Pdgfa/Prrx1/Six1/Msx1/Prrx2/Foxp1/Shox2/Six2/Wnt5a/Bmp4/Foxf1/Fgfr1/Gpc3/Osr1/Ptn/Gas1	17	umls:C0008925	Cleft Palate	21/208	249/17381	2.49639120169592e-12	1.89516195360738e-09	1.3372255457321e-09	652/4487/9452/4330/2304/2619/5156/860/4212/4313/7020/5083/2260/7077/2335/1301/116039/8626/7474/431707/1028	21	6
GO:00015032	GO:0001503	ossification	32/216	357/17616	9.75389520253752e-19	3.32315209550453e-15	5.76249861307809e-16	Trp63/Wnt4/Twist1/Igfbp5/Tfap2a/Shox2/Col1a2/Sox2/Sox11/Fbn2/Col1a1/Sfrp1/Mmp2/Osr2/Six2/Mef2c/Wnt5a/Bmp4/Fgfr1/Ifitm1/Aspn/Sfrp2/Gpc3/Osr1/Mn1/Runx2/Tac1/Pkdcc/Id2/Ptn/Igfbp3/Dlk1	32	umls:C1800706	Idiopathic Pulmonary Fibrosis	24/208	338/17381	2.59611226521559e-12	1.89516195360738e-09	1.3372255457321e-09	652/80781/7291/9055/1634/4313/871/1009/4052/2294/2201/3488/3856/1281/2335/6387/7431/8626/7474/1832/3486/5154/1277/9244	24	6
GO:00614482	GO:0061448	connective tissue development	28/216	269/17616	3.30783880700268e-18	1.12698068154581e-14	1.30282423188088e-15	Col6a3/Prrx1/Bgn/Msx1/Col6a2/Prrx2/Shox2/Col11a1/Selenom/Col6a1/Col1a1/Osr2/Six2/Mef2c/Wnt5a/Frzb/Maf/Ctsk/Bmp4/Serpinh1/Fgfr1/Col5a1/Sfrp2/Col12a1/Osr1/Runx2/Pkdcc/Id2	28	umls:C0007124	Noninfiltrating Intraductal Carcinoma	22/208	292/17381	6.97352267055805e-12	3.81800366213053e-09	2.69398191588927e-09	6495/4288/5268/7291/4072/6422/3852/10468/1009/7020/332/1290/6387/1301/7431/8626/7474/6657/3866/3486/2810/3880	22	6
GO:00301983	GO:0030198	extracellular matrix organization	27/216	265/17616	2.37855726009984e-17	8.10374458516016e-14	7.02613295911071e-15	Spint2/Col3a1/Serpinb5/Col17a1/Tfap2a/Mfap4/Col18a1/Col11a1/Col1a2/Pdgfra/Lum/Col1a1/Postn/Nid1/Mmp2/Pmp22/Phldb2/Fn1/Fbln5/Serpinh1/Foxf1/Col5a2/Col5a1/Sfrp2/Eln/Fbln2/Abi3bp	27	umls:C1511789	Desmoplastic	12/208	75/17381	8.46718214530144e-11	3.70862577964203e-08	2.61680492406369e-08	10631/860/23022/4313/6422/2006/7077/2335/1301/7474/1293/5154	12	6
GO:0008380	GO:0008380	RNA splicing	170/2228	351/17616	1.52725803993568e-61	8.83213324494804e-58	6.68456729479217e-58	Rbm39/Srrm2/Sf3b2/Srrm1/Luc7l2/Son/Rbm25/Rtraf/Sf3b1/Tra2b/Hnrnpk/Npm1/Ddx5/Srsf5/Srsf3/Snrpd1/Snrpg/Hnrnpu/Hnrnpa1/Snrpe/Sfpq/Snrnp70/Srsf9/Snrpb/Hnrnpa2b1/Rbm3/Ybx1/Rps26/Thrap3/Hnrnpm/Snrpd3/Srsf7/Hnrnpf/Snu13/Psip1/Rps13/Srsf10/Thoc7/Srsf6/Ddx39b/Snrpf/Snrpd2/Rnps1/Pnn/Hnrnpa3/Hnrnpl/Bcas2/Hnrnpc/Khdrbs1/Hspa8/Zcrb1/Lsm4/Srek1/Nono/Tra2a/Rest/Acin1/Srpk1/Scaf11/Sf3b6/Ddx46/Snrpc/Magoh/Sf3b5/Z…	170	umls:C0024668	Mammary Neoplasms, Experimental	69/1913	207/17381	5.27107703881347e-18	1.85120225603129e-14	1.54803209876732e-14	8848/6122/5685/4282/5223/5111/6319/6634/5720/301/1289/7298/3397/5300/3479/2023/7227/3039/1915/7091/2934/2771/4313/572/5947/214/93974/3852/3182/10409/7534/347733/832/4072/3091/60/5764/5954/7157/1021/1019/998/581/142/3021/1984/6208/7086/6277/6427/8673/2335/3399/4191/1622/3963/7329/3265/81/3925/7170/1266/3178/5315/5725/5154/71/6128/9019	69	9
GO:0022613	GO:0022613	ribonucleoprotein complex biogenesis	160/2228	433/17616	3.97991423245185e-39	2.30158440062691e-35	2.90324269798856e-36	Luc7l2/Sf3b1/Rps5/Rps15/Rps10/Rps24/Npm1/Ncl/Hsp90ab1/Rps21/Snrpd1/Rpl14/Rps25/Snrpg/Rps23/Eif3a/Rpl3/Snrpe/Rpl26/Rpl35a/Rps8/Snrpb/Rpl38/Rps16/Rps19/Ptges3/Nsa2/Rps14/Rpl6/Rpl7/Rps27/Rps28/Snrpd3/Rpl35/Snu13/Psip1/Rps17/G3bp1/Srsf10/Rplp0/Rpl7a/Srsf6/Ddx39b/Snrpf/Trmt112/Rsl1d1/Snrpd2/Rpl24/Rpl11/Nop10/Eif2s2/Ran/Lsm4/Imp3/C1d/Rrp1/Gtf2h5/Rps27l/Rpsa/Srpk1/Eif4h/Scaf11/Snrpc/Ythdc1/Dhx9/Lsm6/Ddx…	160	umls:C0024667	Animal Mammary Neoplasms	66/1913	200/17381	4.99204019611208e-17	8.76602258437281e-14	7.33041691955405e-14	8848/6122/5685/4282/5223/6319/6634/5720/301/1289/1312/4214/3479/2023/7227/3039/1915/7091/2771/4692/3480/5947/214/93974/207/3852/10409/7534/347733/832/4072/60/5764/5954/7157/64065/1019/998/3021/1984/6208/7086/6277/6427/8673/1786/2335/3399/4191/1622/3963/7329/3265/81/3925/7170/348/1266/3178/5315/5725/3486/5154/71/6128/9019	66	9
GO:0022618	GO:0022618	ribonucleoprotein complex assembly	97/2228	221/17616	5.05837649883265e-31	2.92525912927492e-27	3.16281646348062e-28	Luc7l2/Sf3b1/Rps5/Rps15/Rps10/Hsp90ab1/Snrpd1/Rps25/Snrpg/Rps23/Eif3a/Rpl3/Snrpe/Snrpb/Rpl38/Rps19/Ptges3/Rps14/Rpl6/Rps27/Rps28/Snrpd3/Snu13/Psip1/G3bp1/Srsf10/Rplp0/Srsf6/Ddx39b/Snrpf/Snrpd2/Rpl24/Rpl11/Eif2s2/Lsm4/Rps27l/Rpsa/Srpk1/Eif4h/Scaf11/Snrpc/Ythdc1/Dhx9/Ddx6/C1qbp/Denr/Rpl13a/Rps2/Lsm3/Srpk2/Nudt21/Mrpl20/Luc7l3/Rpl23a/Hsp90aa1/G3bp2/Lsm2/Eif6/Mrpl11/Cirbp/Nop53/Eif2a/Eif2s1/Clns1a/Rb…	97	umls:C0026847	Spinal Muscular Atrophy	53/1913	166/17381	2.72001046510807e-13	3.18422558448651e-10	2.66274708689526e-10	5706/6093/4331/140578/11171/84549/5594/5216/301/3066/5861/6607/11340/3479/9169/3480/207/4131/25798/6046/2521/6311/60/427/84061/7157/57819/6606/8293/23524/1314/27335/10659/7417/9839/961/6520/10236/23095/7072/10598/3925/10657/23435/348/6426/3178/4000/5725/5710/1936/6434/8915	53	9
GO:0071826	GO:0071826	ribonucleoprotein complex subunit organization	99/2228	234/17616	4.74216222422118e-30	2.74239241426711e-26	2.59446191161996e-27	Luc7l2/Sf3b1/Rps5/Rps15/Rps10/Hsp90ab1/Snrpd1/Rps25/Snrpg/Rps23/Eif3a/Rpl3/Snrpe/Snrpb/Rpl38/Rps19/Ptges3/Rps14/Rpl6/Rps27/Rps28/Snrpd3/Snu13/Psip1/G3bp1/Srsf10/Rplp0/Srsf6/Ddx39b/Snrpf/Snrpd2/Rpl24/Rpl11/Eif2s2/Lsm4/Kif5b/Rps27l/Rpsa/Srpk1/Eif4h/Scaf11/Snrpc/Ythdc1/Dhx9/Ddx6/C1qbp/Denr/Rpl13a/Rps2/Vcp/Lsm3/Srpk2/Nudt21/Mrpl20/Luc7l3/Rpl23a/Hsp90aa1/G3bp2/Lsm2/Eif6/Mrpl11/Cirbp/Nop53/Eif2a/Eif2s1…	99	umls:C0010606	Adenoid Cystic Carcinoma	58/1913	200/17381	2.01938407280731e-12	1.57492955527976e-09	1.31700439372693e-09	6595/6651/182/546/4288/4282/6659/27123/5111/5594/23326/4082/8243/7298/3397/6605/1387/5300/23543/3485/5176/7153/4313/4684/1509/4781/10933/6664/214/84159/3852/9874/53335/1462/2719/3091/10970/23774/7157/1019/23135/221037/5605/682/3845/2335/64324/3866/5036/8289/5728/3265/2810/1063/51514/51742/3491/51477	58	9
GO:0050684	GO:0050684	regulation of mRNA processing	72/2228	136/17616	9.60089520766479e-30	5.55219769859255e-26	4.66906693256961e-27	Son/Rbm25/Tra2b/Hnrnpk/Npm1/Ddx5/Srsf5/Srsf3/Hnrnpu/Snrnp70/Srsf9/Hnrnpa2b1/Rbm3/Thrap3/Srsf7/Srsf10/Srsf6/Rnps1/Zfp36l1/Hnrnpl/Khdrbs1/Hspa8/Srek1/Tra2a/Rest/Acin1/Srpk1/Magoh/Dhx36/Ythdc1/Dhx9/C1qbp/Dazap1/Mbnl2/Rbm8a/Srpk2/Wtap/Snw1/Nudt21/Ddx17/Sltm/Ncbp2/Rbfox2/Cirbp/Rbm4b/Rbm17/Ptbp1/Eif4a3/Rbmxl1/Tia1/Papola/Nup98/Rbm5/Cpsf6/Zc3h14/Mbnl1/Srsf1/Supt6/Prpf19/U2af2/BC005624/Nsrp1/Cdk11b/Ctr9/…	72	umls:C0042133	Uterine Fibroids	80/1913	325/17381	2.24221178143474e-12	1.57492955527976e-09	1.31700439372693e-09	6526/10979/22862/23112/2353/5156/4288/4089/6598/5111/5594/2697/4092/7295/1284/23522/1312/52/87/6422/3479/231/10725/7936/5715/3485/4052/871/4313/5727/3480/5947/7026/1381/207/56288/1462/3490/1523/3091/60/3688/2535/808/7157/581/9360/27250/5087/4311/55729/6390/1345/682/2200/6282/1611/27335/3845/1786/2335/1788/9611/889/6520/5728/3265/7077/8091/2271/801/3486/1382/4170/10327/467/1958/4853/805/3491	80	9
GO:0001525	GO:0001525	angiogenesis	73/461	498/17616	4.62394618746968e-34	2.01141659154931e-30	1.30103243780068e-30	Ecscr/Cdh5/Egfl7/Kdr/Ramp2/Plxnd1/Cd34/Rasip1/Anxa3/Ets1/Sox18/Flt1/Sparc/Pecam1/Col4a1/Plk2/Tie1/Mdk/Aplnr/Rgcc/Cav1/Apold1/Col4a2/Ptn/Col18a1/Elk3/Dysf/Rhoj/Eng/Efna1/Sox17/Epas1/Flt4/Hspg2/Rhoa/Acvrl1/Tek/Mmrn2/Mcam/Prcp/S1pr1/Nrp1/Hhex/Ptprb/Clec14a/Nrarp/Rhob/Mfge8/Klf2/Rras/Notch2/Sfrp2/Ppp1r16b/Adam15/Notch1/Wasf2/Pdgfra/Dcn/Smoc2/Itgb1/Tcf4/Ddah1/Wnt5a/Cxcl12/Serpinf1/Efnb2/Fgfr1/Bmp4/Hmg…	73	umls:C0023267	Fibroid Tumor	36/432	315/17381	2.12904664024168e-14	4.97297637938262e-11	3.45854850877126e-11	1910/100133941/5156/6422/1381/1462/7010/56925/7075/60/4052/3624/2535/5947/3485/857/3673/2113/3688/5727/7077/8091/2260/801/6282/10763/1382/1277/3486/5087/595/1281/4311/5175/947/7040	36	11
GO:0050678	GO:0050678	regulation of epithelial cell proliferation	49/461	350/17616	4.31333296738645e-22	1.8762998408131e-18	5.13755378399107e-19	Egfl7/Kdr/Flt1/Sparc/Mdk/Aplnr/Rgcc/Cav1/Gpc3/Ptn/Dysf/Eng/Tgfb1/Flt4/Acvrl1/B2m/Tek/Pdgfb/Nrarp/Cav2/Ccnd1/Ednrb/Notch2/Twist1/Sfrp2/Gas1/Mef2c/Six1/Ccnd2/Ppp1r16b/Notch1/Sfrp1/Dlx5/Mtss1/Ptch1/Osr2/Dlk1/Wnt5a/Bcl11b/Cxcl12/Serpinf1/Efnb2/Fgfr1/Bmp4/Hmga2/Nfib/Osr1/Apoe/Sfn	49	umls:C1800706	Idiopathic Pulmonary Fibrosis	37/432	338/17381	3.56358035068622e-14	4.97297637938262e-11	3.45854850877126e-11	80781/5155/652/2321/2114/7078/301/7291/2294/8874/3133/1902/4052/2201/2535/1396/977/857/1009/3673/1634/7431/9244/6387/1832/387/1277/3486/5154/7474/1465/595/1281/947/1889/6678/7040	37	11
GO:00506733	GO:0050673	epithelial cell proliferation	53/461	414/17616	5.47775094813863e-22	2.3828216624403e-18	5.13755378399107e-19	Egfl7/Kdr/Cd34/Flt1/Sparc/Mdk/Aplnr/Rgcc/Cav1/Gpc3/Ptn/Dysf/Eng/Tgfb1/Flt4/Acvrl1/B2m/Tek/Pdgfb/Nrarp/Cav2/Ccnd1/Ednrb/Notch2/Twist1/Sfrp2/Gas1/Mef2c/Six1/Ccnd2/Ppp1r16b/Notch1/Sfrp1/Dlx5/Igfbp3/Mtss1/Ptch1/Osr2/Dlk1/Wnt5a/Bcl11b/Cxcl12/Serpinf1/Efnb2/Fgfr1/Bmp4/Hmga2/Nfib/Osr1/Fst/Id2/Apoe/Sfn	53	umls:C0007124	Noninfiltrating Intraductal Carcinoma	33/432	292/17381	3.7088164928042e-13	2.846694062596e-10	1.97978609871091e-10	6495/2321/7291/8829/6422/10468/3852/894/7075/60/4851/3791/4072/857/1009/2934/5727/7431/2810/5906/11156/6387/1301/3486/7474/3866/3945/4000/595/4311/947/4853/1290	33	11
GO:1901342	GO:1901342	regulation of vasculature development	47/461	329/17616	1.34143084189876e-21	5.8352241622596e-18	9.4359069484089e-19	Ecscr/Cdh5/Kdr/Ramp2/Plxnd1/Cd34/Anxa3/Ets1/Flt1/Sparc/Plk2/Tie1/Mdk/Aplnr/Rgcc/Col4a2/Ptn/Asb4/Rhoj/Eng/Efna1/Rhoa/Acvrl1/Tek/Mmrn2/Pdgfb/Nrp1/Hhex/Rap1a/Rhob/Klf2/Rras/Sfrp2/Ppp1r16b/Notch1/Dcn/Smoc2/Itgb1/Tcf4/Ddah1/Wnt5a/Serpinf1/Efnb2/Bmp4/Hmga2/Anxa1/Adamts1	47	umls:C1519670	Tumor Angiogenesis	41/432	443/17381	4.0798195092741e-13	2.846694062596e-10	1.97978609871091e-10	80781/3956/2321/2114/10371/7078/860/27123/633/8829/4071/64321/2042/7010/2022/4851/3791/2354/6935/977/5176/2034/2113/3910/1634/4162/2260/11156/10763/6387/23129/3486/94/7474/3726/1942/5175/3693/947/6678/7040	41	11
GO:0001667	GO:0001667	ameboidal-type cell migration	51/461	401/17616	4.66793839320409e-21	2.03055320104378e-17	2.62682091053359e-18	Kdr/Plxnd1/Anxa3/Ets1/Sparc/Pecam1/Plk2/Cfl1/Pfn1/Rgcc/Rhoj/Tgfb1/Efna1/Sox17/Flt4/Rhoa/Acvrl1/Itga2/Cd63/Tek/Kitl/Mmrn2/Pdgfb/Prcp/Rab11a/Nrp1/Clec14a/Sdc4/Rhob/Ptp4a3/Ednrb/Twist1/Mef2c/Sema6d/Notch1/Wasf2/Pfn2/Dcn/Smoc2/Itgb1/Zeb2/Sema3a/Wnt5a/Cxcl12/Serpinf1/Efnb2/Fgfr1/Bmp4/Anxa1/Pitx2/Apoe	51	umls:C1709246	Non-Neoplastic Disorder	41/432	461/17381	1.50075504622112e-12	8.37721466800628e-10	5.82608906364577e-10	9619/1910/2321/2030/301/6423/4478/23022/23089/8829/51162/2719/894/2022/6624/3791/8543/5307/5947/857/2034/85440/4162/4192/7431/8091/5396/8682/6277/84876/1382/3486/4000/595/6446/4311/5175/1513/947/6678/7040	41	11
GO:00015033	GO:0001503	ossification	23/120	357/17616	2.52794842596599e-16	7.23246044668869e-13	4.8909149546584e-13	Igfbp3/Ptn/Lef1/Dkk1/Id3/Npnt/Fzd1/Jund/Spp1/Bmp4/Noct/Igfbp5/Mn1/Osr1/Ifitm1/Sfrp2/Junb/Igf1/Mef2c/Sfrp1/Aspn/Dlk1/Col1a1	23	umls:C0022548	Keloid	14/112	172/17381	5.24913499221581e-12	9.18598623637767e-09	6.21055550657955e-09	6423/54829/3624/3479/3488/1381/1462/7168/6422/2006/1301/3486/1277/2810	14	1
GO:00015014	GO:0001501	skeletal system development	25/120	493/17616	2.90356687649359e-15	8.30710483364817e-12	2.80881890473433e-12	Dlx1/Prrx2/Col11a1/Dlx2/Col6a2/Sox4/Nfib/Bmp4/Col6a1/Anxa2/Cdkn1c/Sparc/Vcan/Pitx1/Pdgfa/Pitx2/Gas1/Osr1/Sfrp2/Igf1/Mef2c/Sfrp1/Col12a1/Dlk1/Col1a1	25	umls:C0024667	Animal Mammary Neoplasms	14/112	200/17381	4.04018141809559e-11	3.53515874083364e-08	2.39008627049444e-08	8848/4072/5921/3479/1848/5764/3852/64065/1266/3963/3486/348/5154/3399	14	1
GO:0001649	GO:0001649	osteoblast differentiation	17/120	182/17616	6.15932514483391e-15	1.76218292393698e-11	3.9722244267385e-12	Igfbp3/Lef1/Id3/Npnt/Fzd1/Jund/Spp1/Bmp4/Noct/Igfbp5/Sfrp2/Junb/Igf1/Mef2c/Sfrp1/Dlk1/Col1a1	17	umls:C0003507	Aortic Valve Stenosis	10/112	91/17381	3.40859537904726e-10	1.98834730444424e-07	1.3443021775611e-07	2353/22943/3479/2354/3725/3726/348/11197/3727/6696	10	1
GO:00506734	GO:0050673	epithelial cell proliferation	22/120	414/17616	6.39809196263938e-14	1.83049411051113e-10	3.094656059824e-11	Igfbp3/Ptn/Ccnd2/Egr3/Etv4/Hmga2/Tfap2c/Nfib/Jun/Bmp4/Igfbp5/Sparc/Hmgb2/Sfn/Gas1/Osr1/Sfrp2/Igf1/Mef2c/Sfrp1/Dlk1/Apoe	22	umls:C1800706	Idiopathic Pulmonary Fibrosis	15/112	338/17381	4.50680635738663e-09	1.41271778722691e-06	9.55124687424387e-07	652/22943/3479/3488/51176/1396/8321/3486/6382/6678/1958/1277/5154/1832/6696	15	1
GO:00506781	GO:0050678	regulation of epithelial cell proliferation	19/120	350/17616	2.67967981621711e-12	7.66656395419714e-09	1.03689505309622e-09	Ptn/Ccnd2/Egr3/Etv4/Hmga2/Nfib/Jun/Bmp4/Sparc/Hmgb2/Sfn/Gas1/Osr1/Sfrp2/Igf1/Mef2c/Sfrp1/Dlk1/Apoe	19	umls:C0334299	Carcinoid tumor no ICD-O subtype	9/112	87/17381	4.66386656736414e-09	1.41271778722691e-06	9.55124687424387e-07	2353/2248/5307/3479/2354/3725/3726/5154/3727	9	1
GO:00015015	GO:0001501	skeletal system development	48/228	493/17616	1.79022826389882e-28	6.78138466364873e-25	4.39077037356237e-25	Pdgfa/Pitx2/Prrx1/Col6a3/Col1a1/Bgn/Prrx2/Twist1/Col1a2/Six1/Shox2/Msx1/Fbn2/Pdgfra/Col6a2/Col11a1/Sox11/Tbx1/Pitx1/Trp63/Tfap2a/Col6a1/Frzb/Col5a2/Mef2c/Bmp4/Six2/Tbx3/Osr2/Thra/Sfrp2/Sfrp1/Wnt5a/Dlx1/Col12a1/Ctsk/Akap13/Runx2/Maf/Gas1/Fst/Pkdcc/Cdkn1c/Sparc/Tgfb1/Osr1/Igf1/Dlk1	48	umls:C0022548	Keloid	24/227	172/17381	4.40287590963673e-18	1.06461539495016e-14	7.00752460565341e-15	3956/1289/4282/54829/6423/7168/1381/6422/1634/5176/3624/3479/3486/2006/3590/7040/1277/1278/1984/8626/1301/2810/2335/1281	24	4
GO:00614483	GO:0061448	connective tissue development	31/228	269/17616	1.11915285685173e-20	4.23935102175434e-17	1.37243481919185e-17	Prrx1/Col6a3/Col1a1/Bgn/Prrx2/Shox2/Msx1/Col6a2/Col11a1/Pitx1/Col6a1/Frzb/Selenom/Mef2c/Bmp4/Six2/Osr2/Thra/Sfrp2/Col5a1/Wnt5a/Col12a1/Ctsk/Runx2/Maf/Pkdcc/Tgfb1/Id2/Osr1/Egr1/Igf1	31	umls:C0024667	Animal Mammary Neoplasms	25/227	200/17381	1.2811989564043e-17	1.5489695382928e-14	1.01956464320174e-14	8848/5223/1289/4282/3852/347733/4692/5764/214/3039/4072/3479/3486/7040/5154/3265/3925/7430/1984/10653/5315/1266/348/2335/6277	25	4
GO:00104631	GO:0010463	mesenchymal cell proliferation	17/228	57/17616	3.88524152855806e-19	1.47172949101779e-15	3.17635535492642e-16	Pdgfa/Prrx1/Prrx2/Six1/Shox2/Msx1/Tbx1/Trp63/Bmp4/Six2/Gpc3/Foxf1/Foxp1/Wnt5a/Gas1/Ptn/Osr1	17	umls:C0024668	Mammary Neoplasms, Experimental	21/227	207/17381	3.75112864218964e-13	3.02340968560485e-10	1.99007245859324e-10	8848/5223/1289/4282/3852/347733/5764/214/3039/4072/3479/5154/3265/3925/7430/1984/10653/5315/1266/2335/6277	21	4
GO:00506735	GO:0050673	epithelial cell proliferation	33/228	414/17616	5.00913237807341e-17	1.89745934481421e-13	1.53569453169882e-14	Twist1/Six1/Serpinf1/Sfn/Igfbp4/Hras/Sox11/Tbx1/Trp63/Mef2c/Bmp4/Cxcl12/Gpc3/Osr2/Sfrp2/Hmgb2/Foxp1/Birc5/Sox2/Sfrp1/Wnt5a/Gas1/Fst/Sparc/Ptn/Tgfb1/Id2/Osr1/Apoe/Jun/Igfbp3/Igf1/Dlk1	33	umls:C0008925	Cleft Palate	20/227	249/17381	1.01761980525949e-10	5.23785000044389e-08	3.44766409850296e-08	4487/9452/4330/652/860/4212/2619/6899/5156/5083/7020/7040/7077/116039/8626/1301/7474/431707/2335/1028	20	4
GO:00351071	GO:0035107	appendage morphogenesis	22/228	162/17616	1.73530609279079e-16	6.57333947949151e-13	3.86915138392587e-14	Pitx2/Prrx1/Prrx2/Twist1/Shox2/Msx1/Fbn2/Sox11/Pitx1/Trp63/Tfap2a/Bmp4/Tbx3/Gpc3/Tfap2b/Osr2/Sfrp2/Wnt5a/Runx2/Gas1/Pkdcc/Osr1	22	umls:C1800706	Idiopathic Pulmonary Fibrosis	23/227	338/17381	1.08309553359055e-10	5.23785000044389e-08	3.44766409850296e-08	652/7291/4052/2201/2294/1634/1009/9055/3479/3486/7431/7040/5154/1277/8626/7474/1832/6387/9244/6678/1958/2335/1281	23	4
GO:00002801	GO:0000280	nuclear division	15/95	392/17616	2.71949668338348e-09	6.21404992153126e-06	3.39531996180864e-06	Msx1/Tpx2/Cenpe/Cdca8/Mki67/Cdc20/Cks2/Nusap1/Ccnb1/Ube2c/Smc2/Ube2s/Smc4/Birc5/Top2a	15	umls:C0010606	Adenoid Cystic Carcinoma	10/90	200/17381	8.35793565681381e-08	0.000105644306702127	8.71864656410788e-05	182/27123/4288/6664/7153/4684/3852/3866/2810/1063	10	7
GO:00015016	GO:0001501	skeletal system development	16/95	493/17616	8.01746271786803e-09	1.83199023103285e-05	3.39531996180864e-06	Frzb/Six1/Gsc/Msx1/Sfrp2/Tgfb2/Scx/Pitx2/Runx1/Col6a1/Pdgfa/Maf/Sox11/Pitx1/Fst/Osr1	16	umls:C0022548	Keloid	9/90	172/17381	2.62198148521271e-07	0.000134710309343786	0.000111174147701276	3956/182/6423/54829/3488/7042/3486/2810/822	9	7
GO:0043588	GO:0043588	skin development	12/95	246/17616	8.2541976567602e-09	1.88608416456971e-05	3.39531996180864e-06	Tfap2b/Tgfb2/Dsp/Runx1/Pdgfa/Sfn/Sostdc1/Zfp36/Stmn1/Fst/Krt17/Igfbp5	12	umls:C1134719	Invasive Ductal Breast Carcinoma	10/90	231/17381	3.19723835467846e-07	0.000134710309343786	0.000111174147701276	3956/11065/4288/22974/10468/891/7153/9768/51203/332	10	7
GO:01400142	GO:0140014	mitotic nuclear division	12/95	249/17616	9.45320113931133e-09	2.16005646033264e-05	3.39531996180864e-06	Tpx2/Cenpe/Cdca8/Mki67/Cdc20/Nusap1/Ccnb1/Ube2c/Smc2/Ube2s/Smc4/Birc5	12	umls:C0007124	Noninfiltrating Intraductal Carcinoma	10/90	292/17381	2.68570527823626e-06	0.000738069833781921	0.000609116593336013	6495/4288/10468/3852/4072/3866/7042/3486/2810/332	10	7
GO:0031069	GO:0031069	hair follicle morphogenesis	6/95	30/17616	1.12130941843675e-08	2.56219202112797e-05	3.39531996180864e-06	Tgfb2/Runx1/Sostdc1/Fst/Krt17/Igfbp5	6	umls:C0279628	Adenocarcinoma Of Esophagus	10/90	300/17381	3.41690011957158e-06	0.000738069833781921	0.000609116593336013	861/11065/56033/8854/5307/4072/3925/2487/3486/983	10	7
GO:00015017	GO:0001501	skeletal system development	55/359	493/17616	3.1074209291295e-25	1.35794294602959e-21	8.46853977422766e-22	Shh/Wnt10b/Fst/Sp5/Tbx1/Gja1/Bmp7/Frem1/Ctnnb1/Pitx2/Barx2/Prrx1/Trp63/Fgf9/Col1a1/Twist1/Fbn2/Msx1/Shox2/Gas1/Pdgfa/Six1/Col1a2/Prrx2/Col6a3/Sfrp1/Sox4/Nfib/Col12a1/Mdk/Col6a2/Bmp2/Mef2c/Col6a1/Pdgfra/Six2/Sfrp2/Osr2/Tbx3/Col5a2/Thbs1/Frzb/Ctsk/Tfap2a/Col11a1/Sox11/Bgn/Sparc/Fbn1/Dlx1/Igf1/Osr1/Ccn1/Cdkn1c/Dlk1	55	umls:C0024667	Animal Mammary Neoplasms	29/342	200/17381	3.55255485050518e-17	9.27572071466903e-14	6.12909199997683e-14	301/5223/3400/1289/4282/5764/3039/3479/4214/4072/7351/214/2023/3852/347733/1848/64065/10653/3925/7430/5154/3265/3486/6277/7001/5045/2335/5315/348	29	14
GO:00506736	GO:0050673	epithelial cell proliferation	50/359	414/17616	1.53848906907758e-24	6.72319723186902e-21	2.09639378939045e-21	Shh/Rtn4/Wnt10b/Fst/Tbx1/Sfn/Cdh3/Gja1/Gpc3/Hes1/Ctnnb1/Fermt1/Cxadr/Trp63/Robo1/Fgf9/Twist1/Gas1/Six1/Cdh13/Sfrp1/Nfib/Id1/Hras/Foxp1/Mdk/Bmp2/Mef2c/Serpinf1/Kdm5b/Sfrp2/Cxcl12/Igfbp4/Ptn/Osr2/Thbs1/Sox11/Sparc/Notch1/Id2/Hmga2/Igf1/Igfbp3/Hmgb2/Osr1/Birc5/Dlk1/Igfbp5/Apoe/Mki67	50	umls:C0024668	Mammary Neoplasms, Experimental	29/342	207/17381	9.1821144847285e-17	1.19872504598131e-13	7.92078191603685e-14	7057/301/598/5223/3400/1289/4282/3397/5764/3039/3479/4072/7351/214/2023/3852/347733/1848/10653/3925/7430/5154/3265/6277/7001/3855/5045/2335/5315	29	14
GO:00104632	GO:0010463	mesenchymal cell proliferation	22/359	57/17616	6.08407915157634e-23	2.65874258923886e-19	4.14517919037662e-20	Shh/Tbx1/Bmp7/Gpc3/Ctnnb1/Prrx1/Trp63/Fgf9/Msx1/Shox2/Gas1/Pdgfa/Six1/Prrx2/Nfib/Foxp1/Bmp2/Lmna/Six2/Ptn/Foxf1/Osr1	22	umls:C0023267	Fibroid Tumor	33/342	315/17381	4.21016706737595e-15	3.53614508860231e-12	2.33656868722175e-12	2192/650/2353/2697/5156/100133941/4288/7057/3624/3479/1026/3485/1381/1499/3490/6422/10653/801/7077/1277/3265/3491/3486/2200/8091/7001/1281/6469/2335/1958/6692/8626/4311	33	14
GO:00506782	GO:0050678	regulation of epithelial cell proliferation	43/359	350/17616	1.75163639310921e-21	7.65465103788723e-18	9.54734025633628e-19	Shh/Rtn4/Wnt10b/Tbx1/Sfn/Cdh3/Gja1/Gpc3/Hes1/Ctnnb1/Cxadr/Trp63/Robo1/Fgf9/Twist1/Gas1/Six1/Cdh13/Sfrp1/Nfib/Id1/Hras/Foxp1/Mdk/Bmp2/Mef2c/Serpinf1/Kdm5b/Sfrp2/Cxcl12/Ptn/Osr2/Thbs1/Sox11/Sparc/Notch1/Hmga2/Igf1/Hmgb2/Osr1/Birc5/Dlk1/Apoe	43	umls:C0022548	Keloid	25/342	172/17381	5.41730385078867e-15	3.53614508860231e-12	2.33656868722175e-12	3956/6423/54829/1289/4282/3624/3488/5176/3479/1026/1381/3315/7168/1634/6422/1278/1277/3486/3590/7001/1281/2335/2810/8626/1301	25	14
GO:00015034	GO:0001503	ossification	41/359	357/17616	1.99397213792212e-19	8.71365824271967e-16	9.05683134224627e-17	Lrp4/Shh/Ifitm1/Wnt10b/Gja1/Bmp7/Gpc3/Kremen2/H3f3a/Ctnnb1/Lef1/Trp63/Fgf9/Col1a1/Twist1/Fbn2/Shox2/Col1a2/Sfrp1/Id1/Mdk/Bmp2/Mef2c/Id4/Lmna/Mn1/Six2/Sfrp2/Ptn/Osr2/Tfap2a/Sox11/Aspn/Notch1/Id2/Igf1/Igfbp3/Osr1/Ccn1/Dlk1/Igfbp5	41	umls:C0010606	Adenoid Cystic Carcinoma	26/342	200/17381	2.34828067452387e-14	1.22627216823636e-11	8.10280426430446e-12	6595/6659/4082/4288/27123/6899/4282/3397/2719/4684/6664/5176/4851/214/7153/3485/1499/4781/3852/1063/3265/3491/3866/2335/2810/8626	26	14
GO:00015018	GO:0001501	skeletal system development	24/154	493/17616	8.09484207434167e-12	2.38393099089362e-08	1.29126565853203e-08	Dlk1/Osr1/Igf1/Sfrp2/Fbn2/Cdkn1c/Nfib/Mdk/Gas1/Lox/Tbx3/Sparc/Shox2/Pkdcc/Has2/Mgp/Fgf18/Pdgfra/Col6a1/Runx2/Msx1/Efemp1/Pitx2/Pdgfa	24	umls:C0024667	Animal Mammary Neoplasms	15/147	200/17381	1.51238758979395e-10	2.72985959957807e-07	1.91038432395025e-07	3481/3479/3852/2202/214/64065/4072/4692/3925/595/6277/4256/3963/3486/5154	15	10
GO:00506737	GO:0050673	epithelial cell proliferation	22/154	414/17616	1.19678280546871e-11	3.52452536210536e-08	1.29126565853203e-08	Dlk1/Tcf7l2/Osr1/Igf1/Sfrp2/Igfbp4/Cxcl12/Nfib/Mdk/Gas1/Nr2f2/Igf2/Sparc/Has2/Bcl11b/Igfbp3/Mki67/Hmgb2/Birc5/Ccnd1/Ptch1/Sfn	22	umls:C0853879	Invasive breast carcinoma	19/147	369/17381	3.18203316085199e-10	2.87178492766892e-07	2.00970515422231e-07	9353/100133941/3481/186/23022/860/9133/3479/7153/3037/4072/928/595/6387/6678/983/2810/4015/3486	19	10
GO:0001763	GO:0001763	morphogenesis of a branching structure	17/154	232/17616	2.10348793604744e-11	6.19477197165971e-08	1.51303518206921e-08	Igf1/Sfrp2/Angpt1/Cxcl12/Mdk/Tbx3/Agtr2/Shox2/Mgp/Cpe/Pdgfra/Slit2/Socs3/Foxd1/Pitx2/Ptch1/Pdgfa	17	umls:C0235833	Congenital diaphragmatic hernia	10/147	76/17381	8.15159168915837e-10	4.90454099964362e-07	3.43224913227721e-07	6934/3481/186/5156/7025/7026/2006/284/3486/8817	10	10
GO:00015035	GO:0001503	ossification	20/154	357/17616	4.3335483785871e-11	1.2762299974939e-07	1.87026824760075e-08	Dlk1/Tcf7l2/Osr1/Igf1/Sfrp2/Mn1/Fbn2/Mdk/Lox/Jund/Igf2/Shox2/Pkdcc/Mgp/Fgf18/Runx2/Gdf10/Igfbp3/Ptch1/Aspn	20	umls:C1134719	Invasive Ductal Breast Carcinoma	14/147	231/17381	1.01011760226983e-08	4.55815568024262e-06	3.18984505979947e-06	3956/2662/11065/22974/9133/4288/7153/3037/51203/9768/595/6387/332/4015	14	10
GO:00506783	GO:0050678	regulation of epithelial cell proliferation	19/154	350/17616	2.3483335032348e-10	6.91584216702648e-07	8.44576084496726e-08	Dlk1/Tcf7l2/Osr1/Igf1/Sfrp2/Cxcl12/Nfib/Mdk/Gas1/Nr2f2/Igf2/Sparc/Has2/Bcl11b/Hmgb2/Birc5/Ccnd1/Ptch1/Sfn	19	umls:C0238463	Papillary thyroid carcinoma	18/147	446/17381	4.28163731919929e-08	1.54567107223094e-05	1.0816767964293e-05	2353/3956/2619/1735/1164/5156/860/3479/5727/214/4072/3148/595/151887/6277/6387/332/4192	18	10
GO:0032956	GO:0032956	regulation of actin cytoskeleton organization	58/652	337/17616	5.17142600038497e-23	2.55468444419018e-19	1.64288038622756e-19	Arhgdib/Arpc1b/Hcls1/Pfn1/Gmfg/Cotl1/Coro1a/Arpc2/Arpc3/Csf1r/Actr3/Arpc4/Bst2/Mdk/Arpc5/Tmsb4x/Was/Myo1f/Actr2/Pfn2/Rhog/Grb2/Pycard/Twf2/Rhobtb3/Capza2/Cdc42/Cfl1/Tpm1/Fes/Plek/Capg/Dbn1/Vasp/Capzb/Gpr65/Efna5/Tmsb10/Rhoc/Cfl2/Arhgdia/Shank1/Lpar1/Phldb2/Tgfb1/Rac1/Hdac2/Id1/Lima1/Hck/Sptbn1/Limch1/Pam/Rnd3/Eln/Epha3/Stmn1/Mef2c	58	umls:C0024667	Animal Mammary Neoplasms	37/615	200/17381	9.06844124694332e-17	2.29937534214827e-13	1.64351845089492e-13	8848/1289/4023/6319/5720/301/60/7351/5764/3852/2771/4692/5954/2628/10409/64065/3480/832/5947/347733/11151/214/4072/3963/3486/5154/998/7001/2335/8673/3925/3399/7040/1266/140738/4191/348	37	13
GO:00015019	GO:0001501	skeletal system development	69/652	493/17616	7.25416791707859e-22	3.58355895103683e-18	1.15226730388122e-18	Tyrobp/Ptprc/Ptpn6/Serpinh1/Mdk/Nfib/Sparc/Cdkn1c/Ryk/Hexa/Vcan/Pbx1/Col5a2/Pitx1/Fgfr1/Sox11/Bgn/Thra/Hexb/Sox4/Col1a2/Twist1/Fbn2/Prrx1/Lgals3/Col1a1/Sfrp2/Gas1/Gna11/Col6a3/Col11a1/Sfrp1/Pkdcc/Msx1/Prrx2/Dlx5/Fbn1/Six1/Col6a2/Shox2/Tgfb1/Col12a1/Tbx3/Serp1/Wnt5a/Pdgfra/Col6a1/Dlx1/Rflnb/Six2/Frzb/Runx2/Dlk1/Bmp4/Osr2/Ccn1/Arid5b/Cited2/Gja1/Acp5/Osr1/Zfand5/Pitx2/Fst/Mef2c/Pdgfa/Mmp9/Maf/Ctsk	69	umls:C0022548	Keloid	34/615	172/17381	2.00857286622671e-16	2.29937534214827e-13	1.64351845089492e-13	182/2495/1289/6423/4318/5216/54829/3624/1192/1381/6422/2512/3488/871/1462/1634/3480/5176/7168/6275/3486/1277/2006/822/1301/2810/7001/2335/7040/1281/4734/396/3590/1278	34	13
GO:0032970	GO:0032970	regulation of actin filament-based process	59/652	385/17616	8.81125467932878e-21	4.35275981158842e-17	9.3306549551629e-18	Arhgdib/Arpc1b/Hcls1/Pfn1/Gmfg/Cotl1/Coro1a/Arpc2/Arpc3/Csf1r/Actr3/Arpc4/Bst2/Mdk/Arpc5/Tmsb4x/Was/Myo1f/Actr2/Pfn2/Rhog/Grb2/Pycard/Twf2/Rhobtb3/Capza2/Cdc42/Cfl1/Tpm1/Fes/Plek/Capg/Dbn1/Vasp/Capzb/Gpr65/Efna5/Tmsb10/Rhoc/Cfl2/Arhgdia/Shank1/Lpar1/Phldb2/Tgfb1/Rac1/Hdac2/Id1/Lima1/Hck/Sptbn1/Limch1/Pam/Rnd3/Eln/Epha3/Stmn1/Mef2c/Dsp	59	umls:C0023267	Fibroid Tumor	46/615	315/17381	2.32573365692677e-16	2.29937534214827e-13	1.64351845089492e-13	10979/2353/2192/5156/2697/4318/27306/100133941/60/3624/7026/1381/6422/5698/2535/4052/871/83706/1051/1462/3490/5727/3480/3485/5947/3606/1382/6275/3486/1277/801/2200/6282/8091/7001/2260/2335/4170/467/7040/1281/5087/4311/3491/6390/2885	46	13
GO:0007015	GO:0007015	actin filament organization	57/652	394/17616	6.77081126431174e-19	3.34478076457e-15	5.3774495778139e-16	Rac2/Lcp1/Arpc1b/Hcls1/Pfn1/Gmfg/Cotl1/Coro1a/Arpc2/Arpc3/Actr3/Cald1/Arpc4/Arpc5/Tmsb4x/Was/Actr2/Sirpa/Pfn2/Aif1/Rhog/Grb2/Pycard/Pstpip1/Twf2/Rhobtb3/Capza2/Cdc42/Cfl1/Enah/Myh10/Tpm1/Plek/Capg/Dbn1/Vasp/Capzb/Gpr65/Tmsb10/Rhoc/Cfl2/Dpysl3/Shank1/Lpar1/Phldb2/Rac1/Id1/Rflnb/Lima1/Sptbn1/Cap1/Limch1/Rnd3/Eln/Tpm2/Stmn1/Msrb1	57	umls:C0024668	Mammary Neoplasms, Experimental	34/615	207/17381	6.39263851869212e-14	4.74014146161021e-11	3.38809841490683e-11	8848/1289/4023/6319/3162/241/3397/4318/5720/301/60/7351/5764/3852/2771/5954/2628/10409/832/5947/347733/214/4072/3963/5154/998/7001/6051/2335/8673/3925/3399/1266/4191	34	13
GO:00015036	GO:0001503	ossification	52/652	357/17616	1.85950394869141e-17	9.18594950653555e-14	1.18147008782119e-14	Mdk/Ptn/Gpc3/Pbx1/Clic1/Srgn/Ccr1/Tnfrsf11a/Fgfr1/Id3/Sox11/Thra/Col1a2/Twist1/Fbn2/Col1a1/Sfrp2/Ptch1/Sfrp1/Pkdcc/Dlx5/Ifi204/Mn1/Tcirg1/Jag1/Shox2/Tgfb1/Cebpb/Id1/Wnt5a/Junb/Rflnb/Six2/Tcf7l2/Isg15/Runx2/Dlk1/Bmp4/Osr2/Ccn1/Nfatc1/Npnt/Atp2b1/Gja1/Jund/Acp5/Igfbp5/Igfbp3/Aspn/Osr1/Mef2c/Ifitm1	52	umls:C0042133	Uterine Fibroids	42/615	325/17381	3.50326352538727e-13	2.07813592325973e-10	1.4853837347642e-10	10979/2353/1284/5156/2697/4318/27306/100133941/60/7026/1381/6422/5698/2535/4052/871/83706/1051/1462/3490/5727/3480/3485/5947/3606/1382/6275/3486/801/2200/6282/8091/7001/2335/4170/467/7040/5087/4311/3491/6390/2885	42	13
GO:0045109	GO:0045109	intermediate filament organization	3/13	26/17616	8.08327868002554e-07	0.000493079999481558	0.000255261432000807	Dsp/Krt14/Krt17	3	umls:C0007124	Noninfiltrating Intraductal Carcinoma	6/15	292/17381	9.41223364906794e-08	3.78371792692531e-05	1.74374012866943e-05	3852/4072/3880/2810/6657/3866	6	12
GO:0045103	GO:0045103	intermediate filament-based process	3/13	49/17616	5.67206677990822e-06	0.00345996073574401	0.000597059661042971	Dsp/Krt14/Krt17	3	umls:C0007133	Carcinoma, Papillary	5/15	233/17381	1.1162428294347e-06	0.000119561699065346	5.51004426171798e-05	4072/3488/3880/3872/2810	5	12
GO:00435881	GO:0043588	skin development	4/13	246/17616	2.40320638039446e-05	0.0146595589204062	0.00189726819504826	Sfn/Dsp/Krt17/Igfbp5	4	umls:C0032927	Precancerous Conditions	6/15	455/17381	1.27533523537833e-06	0.000119561699065346	5.51004426171798e-05	3852/4072/3488/3861/2810/6657	6	12
GO:0021984	GO:0021984	adenohypophysis development	2/13	12/17616	3.30422919141883e-05	0.0201557980676549	0.00201309668087389	Wnt4/Sox2	2	umls:C0079298	Epidermolysis Bullosa Simplex	3/15	26/17381	1.33601563817129e-06	0.000119561699065346	5.51004426171798e-05	3852/3861/3872	3	12
GO:0008544	GO:0008544	epidermis development	4/13	277/17616	3.8248836936604e-05	0.0233317905313284	0.00201309668087389	Sfn/Dsp/Krt17/Igfbp5	4	umls:C0022596	Palmoplantar Keratosis	3/15	29/17381	1.87469930686731e-06	0.000119561699065346	5.51004426171798e-05	3852/3872/1832	3	12
GO:0035137	GO:0035137	hindlimb morphogenesis	9/162	44/17616	2.02503169342241e-10	5.84019140383023e-07	4.45720133783817e-07	Pitx1/Gpc3/Bmp4/Ptch1/Msx1/Osr2/Gnas/Twist1/Tfap2b	9	umls:C0853879	Invasive breast carcinoma	19/162	369/17381	1.69591826734543e-09	1.91127915900334e-06	1.37501322520692e-06	80781/2778/23022/2173/7291/4072/4052/3482/2113/1009/6678/667/2810/1465/7431/10580/4311/3945/595	19	15
GO:0051216	GO:0051216	cartilage development	15/162	200/17616	4.99908020943118e-10	1.44173473239995e-06	5.50161932522137e-07	Mef2c/Pitx1/Sox5/Sfrp2/Nfib/Bmp4/Col1a1/Msx1/Osr2/Prrx1/Prrx2/Gnas/Maf/Mgp/Col11a1	15	umls:C0007124	Noninfiltrating Intraductal Carcinoma	17/162	292/17381	2.04743348580968e-09	1.91127915900334e-06	1.37501322520692e-06	8829/7291/4072/3852/1009/5727/4854/2810/57060/1301/7431/2065/3676/4311/3945/3866/595	17	15
GO:0010001	GO:0010001	glial cell differentiation	15/162	230/17616	3.44907426947713e-09	9.94713019317203e-06	1.33145699558476e-06	Vim/Sox10/Metrn/Nfix/Sox5/Erbb3/Serpine2/Ptn/Nfib/Cdh2/Bmp4/Plp1/Qk/Gap43/Ptprz1	15	umls:C0024667	Animal Mammary Neoplasms	14/162	200/17381	5.61312435135529e-09	2.99018883973659e-06	2.15120286387049e-06	5947/347733/5764/4072/3852/64065/3482/4214/4256/3963/1674/1622/6277/595	14	15
GO:0061564	GO:0061564	axon development	21/162	487/17616	4.21734105120421e-09	1.21628115916729e-05	1.33145699558476e-06	Vim/Itga4/Tubb2b/Nrp1/Metrn/Bcl11a/Gfra3/Sept7/Ptn/Nfib/Slitrk2/Cdh2/Zeb2/Plp1/Ptch1/Ngfr/Cdh11/Gap43/Ptprz1/Chodl/Dst	21	umls:C0023267	Fibroid Tumor	17/162	315/17381	6.40640351309393e-09	2.99018883973659e-06	2.15120286387049e-06	10979/1910/5947/3485/7026/6876/3490/4052/2113/5727/3624/1277/10763/1674/2065/4311/595	17	15
GO:0098742	GO:0098742	cell-cell adhesion via plasma-membrane adhesion molecules	14/162	199/17616	4.44735072513768e-09	1.28261594912971e-05	1.33145699558476e-06	Mcam/Itga4/Mpz/Cdh6/Sparcl1/Slitrk2/Cdh2/Lgals7/Ptprd/Cdh11/Palld/Epcam/Igsf9b/Cadm1	14	umls:C1800706	Idiopathic Pulmonary Fibrosis	17/162	338/17381	1.82133530834288e-08	6.80086604135232e-06	4.8926817967274e-06	652/80781/7291/1410/2294/6876/1396/4052/1009/1634/9244/6678/1832/1277/1465/7431/595	17	15
