## Supplemental Table 20 for "“Integration of multimodal data in the developing tooth reveals candidate dental disease genes”"

pval	module	celltype	markersoverlap	markersexpectedoverlap	logFCenrichment	logpval	padj	logpadj
36	0.4668	black	epithelium	26	25	0.0377403279828471	0.330869152626667	0.943224742268041	0.0253848155364363
37	0.057	black	ek	18	12	0.379489621704904	1.24412514432751	0.248266666666667	0.605081586746376
38	0.811	black	endothelium	24	28	-0.148420005118273	0.0909791457888439	1	0
39	0.0419	black	mesenchyme	8	4	0.587786664902119	1.3777859770337	0.20531	0.687589897005191
40	0.756	black	otherbloodcell	20	23	-0.133531392624523	0.121478204498793	1	0
41	0.6033	black	perivascularcell	4	4	0	0.219466674683596	1	0
42	1	black	redbloodcell	0	1	-0.693147180559945	0	1	0
43	0	blue	epithelium	135	58	0.835117441830333	Inf	0	4
44	0.0035	blue	ek	42	27	0.428995605518359	2.45593195564972	0.0263846153846154	1.57864923226407
45	0	blue	endothelium	142	64	0.78845736036427	Inf	0	4
46	0.0668	blue	mesenchyme	14	9	0.405465108108164	1.17522353752445	0.2672	0.573163546196492
47	0	blue	otherbloodcell	88	52	0.518344456180018	Inf	0	4
48	0.0243	blue	perivascularcell	16	9	0.53062825106217	1.61439372640169	0.1323	0.878440155812499
49	0.2722	blue	redbloodcell	3	2	0.287682072451781	0.565111879132684	0.730838356164384	0.136178667896664
50	0.9986	brown	epithelium	31	49	-0.446287102628419	0.000608438280909049	1	0
51	0.9852	brown	ek	14	23	-0.470003629245736	0.00647559683293442	1	0
52	0.7479	brown	endothelium	50	54	-0.0755075525081452	0.126156466776564	1	0
53	1	brown	mesenchyme	0	7	-2.07944154167984	0	1	0
54	0.4736	brown	otherbloodcell	45	44	0.0219789067187752	0.324588306285137	0.9472	0.0235583106211554
55	0.7053	brown	perivascularcell	7	8	-0.117783035656384	0.151626116155398	1	0
56	0.0586	brown	redbloodcell	4	1	0.916290731874155	1.23210238398191	0.249686956521739	0.602604144307007
57	0.5779	cyan	epithelium	9	9	0	0.238147305533617	1	0
58	0.9373	cyan	ek	2	4	-0.510825623765991	0.0281213829737342	1	0
59	0.051	cyan	endothelium	16	10	0.435318071257845	1.29242982390206	0.227181818181818	0.643626429031775
60	1	cyan	mesenchyme	0	1	-0.693147180559945	0	1	0
61	0.4584	cyan	otherbloodcell	9	8	0.105360515657826	0.338755391040666	0.9359	0.0287705527237589
62	1	cyan	perivascularcell	0	1	-0.693147180559945	0	1	0
63	1	cyan	redbloodcell	0	0	0	0	1	0
64	0.7827	darkgreen	epithelium	2	3	-0.287682072451781	0.106404666180117	1	0
65	0.3993	darkgreen	ek	2	1	0.405465108108164	0.398700689805662	0.869586666666667	0.0606871278885113
66	0.0054	darkgreen	endothelium	9	3	0.916290731874155	2.26760624017703	0.0364965517241379	1.43774816671951
67	0.3464	darkgreen	mesenchyme	1	0	0.693147180559945	0.460422116654691	0.818004819277108	0.0872441376742888
68	0.0484	darkgreen	otherbloodcell	6	2	0.847297860387204	1.31515463835559	0.226995348837209	0.643983041463393
69	0.3707	darkgreen	perivascularcell	1	0	0.693147180559945	0.430977413970436	0.859402352941176	0.0658034616039771
70	1	darkgreen	redbloodcell	0	0	0	0	1	0
71	0.9255	darkgrey	epithelium	1	2	-0.405465108108164	0.0336235769110771	1	0
72	0.7043	darkgrey	ek	1	1	0	0.152242311607669	1	0
73	0.5401	darkgrey	endothelium	3	3	0	0.267525822718806	1	0
74	0.3297	darkgrey	mesenchyme	1	0	0.693147180559945	0.481881052856847	0.8134	0.0896958319314313
75	0.9	darkgrey	otherbloodcell	1	2	-0.405465108108164	0.0457574905606751	1	0
76	0.34	darkgrey	perivascularcell	1	0	0.693147180559945	0.468521082957745	0.8134	0.0896958319314313
77	1	darkgrey	redbloodcell	0	0	0	0	1	0
78	1	darkorange	epithelium	0	2	-1.09861228866811	0	1	0
79	0.1009	darkorange	ek	3	1	0.693147180559945	0.996108833763089	0.359570909090909	0.444215451900857
80	0.0038	darkorange	endothelium	8	2	1.09861228866811	2.42021640338319	0.0273	1.56383735295924
81	0.3089	darkorange	mesenchyme	1	0	0.693147180559945	0.510182091698549	0.807258666666667	0.0929872837337733
82	0	darkorange	otherbloodcell	11	2	1.38629436111989	Inf	0	4
83	1	darkorange	perivascularcell	0	0	0	0	1	0
84	1	darkorange	redbloodcell	0	0	0	0	1	0
85	0.9517	darkred	epithelium	1	3	-0.693147180559945	0.0214999306885408	1	0
86	1	darkred	ek	0	1	-0.693147180559945	0	1	0
87	0.4083	darkred	endothelium	4	3	0.22314355131421	0.389020620077003	0.879415384615385	0.0558059410416204
88	1	darkred	mesenchyme	0	0	0	0	1	0
89	0.7538	darkred	otherbloodcell	2	2	0	0.122743866886414	1	0
90	1	darkred	perivascularcell	0	0	0	0	1	0
91	1	darkred	redbloodcell	0	0	0	0	1	0
92	0.9413	darkturquoise	epithelium	1	3	-0.693147180559945	0.0262719413119726	1	0
93	0.387	darkturquoise	ek	2	1	0.405465108108164	0.412289034981089	0.869586666666667	0.0606871278885113
94	0.0926	darkturquoise	endothelium	6	3	0.559615787935423	1.03338901331807	0.336103703703704	0.473526701784558
95	1	darkturquoise	mesenchyme	0	0	0	0	1	0
96	0.9213	darkturquoise	otherbloodcell	1	2	-0.405465108108164	0.0355989288372687	1	0
97	1	darkturquoise	perivascularcell	0	0	0	0	1	0
98	1	darkturquoise	redbloodcell	0	0	0	0	1	0
99	0.9939	green	epithelium	17	29	-0.510825623765991	0.00265730939837757	1	0
100	0.213	green	ek	17	13	0.251314428280906	0.671620396561262	0.642276923076923	0.192277681847642
101	0.246	green	endothelium	36	32	0.114410351177744	0.609064892896621	0.669666666666667	0.174141317971413
102	0	green	mesenchyme	18	4	1.33500106673234	Inf	0	4
103	0	green	otherbloodcell	49	26	0.616186139423817	Inf	0	4
104	0.5138	green	perivascularcell	5	5	0	0.289205900069673	1	0
105	0.6042	green	redbloodcell	1	1	0	0.218819279062738	1	0
106	0.049	greenyellow	epithelium	27	19	0.336472236621213	1.30980391997149	0.226995348837209	0.643983041463393
107	0.8954	greenyellow	ek	6	9	-0.356674943938732	0.0479829099525737	1	0
108	0	greenyellow	endothelium	47	21	0.780158557549575	Inf	0	4
109	0.0309	greenyellow	mesenchyme	7	3	0.693147180559945	1.51004152057517	0.155292307692308	0.808850056245188
110	0.0116	greenyellow	otherbloodcell	28	17	0.476924072090309	1.93554201077308	0.073341935483871	1.13464763325088
111	0.394	greenyellow	perivascularcell	4	3	0.22314355131421	0.404503778174426	0.869586666666667	0.0606871278885113
112	0.1256	greenyellow	redbloodcell	2	0	1.09861228866811	0.901010360598823	0.403567213114754	0.394084124253114
113	1	grey	epithelium	15	145	-2.21101789946856	0	1	0
114	1	grey	ek	9	68	-1.93152141160321	0	1	0
115	1	grey	endothelium	44	161	-1.28093384546206	0	1	0
116	1	grey	mesenchyme	1	22	-2.4423470353692	0	1	0
117	1	grey	otherbloodcell	64	131	-0.708414652690734	0	1	0
118	1	grey	perivascularcell	7	24	-1.13943428318836	0	1	0
119	1	grey	redbloodcell	0	4	-1.6094379124341	0	1	0
120	0.1218	grey60	epithelium	11	7	0.405465108108164	0.914352711703143	0.39788	0.400247890730311
121	0.9697	grey60	ek	1	3	-0.693147180559945	0.0133626043898461	1	0
122	0.0019	grey60	endothelium	18	8	0.747214401830221	2.72124639904717	0.014896	1.82693033636273
123	0.6757	grey60	mesenchyme	1	1	0	0.170246081075025	1	0
124	0.7931	grey60	otherbloodcell	5	6	-0.154150679827258	0.100672050122346	1	0
125	0.3403	grey60	perivascularcell	2	1	0.405465108108164	0.468138050904191	0.8134	0.0896958319314313
126	0.2067	grey60	redbloodcell	1	0	0.693147180559945	0.684659523372712	0.63945	0.194193408297187
127	0.5486	lightcyan	epithelium	8	8	0	0.260744196731489	1	0
128	0	lightcyan	ek	21	4	1.48160454092422	Inf	0	4
129	0.1045	lightcyan	endothelium	13	9	0.336472236621213	0.980883709552927	0.36575	0.436815665202652
130	1	lightcyan	mesenchyme	0	1	-0.693147180559945	0	1	0
131	0.7252	lightcyan	otherbloodcell	6	7	-0.133531392624523	0.139542204576529	1	0
132	0.3727	lightcyan	perivascularcell	2	1	0.405465108108164	0.42864060724616	0.859402352941176	0.0658034616039771
133	1	lightcyan	redbloodcell	0	0	0	0	1	0
134	0.075	lightgreen	epithelium	9	5	0.510825623765991	1.1249387366083	0.280316981132075	0.552350592612259
135	0.2279	lightgreen	ek	4	2	0.510825623765991	0.642255674819624	0.652197101449275	0.185621135654843
136	0.0265	lightgreen	endothelium	11	6	0.538996500732687	1.57675412606319	0.136684210526316	0.864281651323526
137	0.0498	lightgreen	mesenchyme	3	1	0.693147180559945	1.30277065724028	0.226995348837209	0.643983041463393
138	0.3216	lightgreen	otherbloodcell	6	4	0.336472236621213	0.492683959923586	0.8134	0.0896958319314313
139	0.2088	lightgreen	perivascularcell	2	1	0.405465108108164	0.680269505669775	0.63945	0.194193408297187
140	0.1506	lightgreen	redbloodcell	1	0	0.693147180559945	0.822175028135318	0.476090322580645	0.322310646277096
141	8e-04	lightyellow	epithelium	14	5	0.916290731874155	3.09691001300806	0.00784	2.10568393731556
142	0.2205	lightyellow	ek	4	2	0.510825623765991	0.656591406196143	0.645044776119403	0.190410137540493
143	0.113	lightyellow	endothelium	9	6	0.356674943938732	0.94692155651658	0.388561403508772	0.410540340832596
144	0.5555	lightyellow	mesenchyme	1	1	0	0.255315936723114	1	0
145	0.9506	lightyellow	otherbloodcell	2	4	-0.510825623765991	0.0220021900412603	1	0
146	1	lightyellow	perivascularcell	0	1	-0.693147180559945	0	1	0
147	1	lightyellow	redbloodcell	0	0	0	0	1	0
148	0.9958	magenta	epithelium	11	21	-0.606135803570316	0.00182787806055929	1	0
149	0.0155	magenta	ek	18	10	0.54654370636807	1.80966830182971	0.0920606060606061	1.03592617035112
150	0.281	magenta	endothelium	27	24	0.113328685307003	0.55129368009492	0.74427027027027	0.12826932846942
151	0.1183	magenta	mesenchyme	6	3	0.559615787935423	0.92701525537207	0.39788	0.400247890730311
152	1	magenta	otherbloodcell	6	19	-1.04982212449868	0	1	0
153	0	magenta	perivascularcell	16	3	1.44691898293633	Inf	0	4
154	1	magenta	redbloodcell	0	0	0	0	1	0
155	0	midnightblue	epithelium	38	8	1.46633706879343	Inf	0	4
156	0	midnightblue	ek	28	4	1.75785791755237	Inf	0	4
157	0.9094	midnightblue	endothelium	6	9	-0.356674943938732	0.0412450501309106	1	0
158	0.3807	midnightblue	mesenchyme	2	1	0.405465108108164	0.419417123185633	0.867641860465116	0.0616595030727245
159	0.9542	midnightblue	otherbloodcell	4	8	-0.587786664902119	0.0203605877770927	1	0
160	0.7596	midnightblue	perivascularcell	1	1	0	0.11941504393502	1	0
161	1	midnightblue	redbloodcell	0	0	0	0	1	0
162	0.7177	orange	epithelium	2	2	0	0.144057053767684	1	0
163	1	orange	ek	0	1	-0.693147180559945	0	1	0
164	0.7592	orange	endothelium	2	3	-0.287682072451781	0.119643800580764	1	0
165	0.0076	orange	mesenchyme	3	0	1.38629436111989	2.11918640771921	0.0496533333333333	1.3040515910824
166	0.0259	orange	otherbloodcell	6	2	0.847297860387204	1.58670023591875	0.136684210526316	0.864281651323526
167	1	orange	perivascularcell	0	0	0	0	1	0
168	0.0747	orange	redbloodcell	1	0	0.693147180559945	1.1266793981846	0.280316981132075	0.552350592612259
169	0	pink	epithelium	108	23	1.5132940518812	Inf	0	4
170	0.5446	pink	ek	11	11	0	0.263922362996054	1	0
171	0.0629	pink	endothelium	34	26	0.259511195485085	1.20134935455473	0.256841666666667	0.590334520573842
172	0.6995	pink	mesenchyme	3	3	0	0.155212281172154	1	0
173	0.0011	pink	otherbloodcell	36	21	0.519875459285909	2.95860731484178	0.0102666666666667	1.98857053821922
174	0.3344	pink	perivascularcell	5	4	0.182321556793955	0.475733731233021	0.8134	0.0896958319314313
175	0.5279	pink	redbloodcell	1	1	0	0.277448337999042	1	0
176	0.588	purple	epithelium	20	20	0	0.230622673923862	1	0
177	0.0015	purple	ek	21	10	0.693147180559945	2.82390874094432	0.01225	1.91186391129945
178	0.4332	purple	endothelium	24	23	0.0408219945202552	0.363311552046717	0.91431914893617	0.0389021845411633
179	0.8285	purple	mesenchyme	2	3	-0.287682072451781	0.0817074872446445	1	0
180	0.9347	purple	otherbloodcell	13	18	-0.305381649551182	0.0293277573102806	1	0
181	0.4356	purple	perivascularcell	4	3	0.22314355131421	0.360912128916263	0.91431914893617	0.0389021845411633
182	1	purple	redbloodcell	0	0	0	0	1	0
183	0.8906	red	epithelium	20	25	-0.213574100298059	0.0503173092047959	1	0
184	0.0168	red	ek	20	12	0.479573080261886	1.77469071827414	0.0968470588235294	1.01391356395992
185	0.0758	red	endothelium	36	28	0.243622082657751	1.12033079436795	0.280316981132075	0.552350592612259
186	1e-04	red	mesenchyme	13	4	1.02961941718116	4	0.00103157894736842	2.98649752959635
187	0.2168	red	otherbloodcell	27	23	0.154150679827258	0.663940722133651	0.643830303030303	0.191228586319043
188	0	red	perivascularcell	14	4	1.09861228866811	Inf	0	4
189	1	red	redbloodcell	0	1	-0.693147180559945	0	1	0
190	0.5275	royalblue	epithelium	4	4	0	0.27777753603027	1	0
191	0.527	royalblue	ek	2	2	0	0.278189384787453	1	0
192	0.0609	royalblue	endothelium	8	4	0.587786664902119	1.21538270736712	0.253965957446809	0.595224493946366
193	0.4385	royalblue	mesenchyme	1	0	0.693147180559945	0.358030402297941	0.91431914893617	0.0389021845411633
194	0.445	royalblue	otherbloodcell	4	3	0.22314355131421	0.351639989019068	0.918105263157895	0.0371075229514401
195	1	royalblue	perivascularcell	0	0	0	0	1	0
196	1	royalblue	redbloodcell	0	0	0	0	1	0
197	0	salmon	epithelium	27	10	0.934309237376833	Inf	0	4
198	0.2296	salmon	ek	7	5	0.287682072451781	0.639028116274064	0.652197101449275	0.185621135654843
199	0.0129	salmon	endothelium	20	11	0.559615787935423	1.88941028970075	0.0790125	1.10230419666418
200	0.8062	salmon	mesenchyme	1	1	0	0.0935572061829676	1	0
201	0	salmon	otherbloodcell	34	9	1.25276296849537	Inf	0	4
202	0.2413	salmon	perivascularcell	3	2	0.287682072451781	0.617442678091214	0.669666666666667	0.174141317971413
203	1	salmon	redbloodcell	0	0	0	0	1	0
204	0.9955	tan	epithelium	4	11	-0.8754687373539	0.00195873563657162	1	0
205	0.3992	tan	ek	6	5	0.154150679827258	0.398809467384666	0.869586666666667	0.0606871278885113
206	0.9789	tan	endothelium	6	12	-0.619039208406224	0.00926167149246266	1	0
207	1	tan	mesenchyme	0	1	-0.693147180559945	0	1	0
208	0.0039	tan	otherbloodcell	19	10	0.59783700075562	2.4089353929735	0.0273	1.56383735295924
209	0.5275	tan	perivascularcell	2	2	0	0.27777753603027	1	0
210	1	tan	redbloodcell	0	0	0	0	1	0
211	0	turquoise	epithelium	94	63	0.394993808240869	Inf	0	4
212	0.9995	turquoise	ek	16	30	-0.60077386042893	0.000217201545864232	1	0
213	0.0194	turquoise	endothelium	88	70	0.225956492690824	1.71219827006977	0.10864	0.964010243063574
214	1	turquoise	mesenchyme	1	10	-1.70474809223843	0	1	0
215	0.7185	turquoise	otherbloodcell	54	57	-0.0531098253139484	0.143573227529756	1	0
216	0.9083	turquoise	perivascularcell	7	10	-0.318453731118535	0.0417706858116179	1	0
217	1	turquoise	redbloodcell	0	2	-1.09861228866811	0	1	0
218	0.2432	white	epithelium	3	2	0.287682072451781	0.614036429399303	0.669666666666667	0.174141317971413
219	0	white	ek	7	1	1.38629436111989	Inf	0	4
220	0.1218	white	endothelium	4	2	0.510825623765991	0.914352711703143	0.39788	0.400247890730311
221	1	white	mesenchyme	0	0	0	0	1	0
222	0.0701	white	otherbloodcell	4	1	0.916290731874155	1.15428198203334	0.274792	0.560995915012884
223	1	white	perivascularcell	0	0	0	0	1	0
224	1	white	redbloodcell	0	0	0	0	1	0
225	0.9984	yellow	epithelium	20	34	-0.510825623765991	0.000695427661651252	1	0
226	0.0015	yellow	ek	29	16	0.567984037605939	2.82390874094432	0.01225	1.91186391129945
227	0.3218	yellow	endothelium	41	38	0.0741079721537218	0.492413960236989	0.8134	0.0896958319314313
228	0	yellow	mesenchyme	16	5	1.04145387482816	Inf	0	4
229	0.0013	yellow	otherbloodcell	48	31	0.4260843953109	2.88605664769316	0.0115818181818182	1.93622325715889
230	0.3329	yellow	perivascularcell	7	5	0.287682072451781	0.477686204843333	0.8134	0.0896958319314313
231	1	yellow	redbloodcell	0	1	-0.693147180559945	0	1	0
